# scRNA-seq analysis of colon and esophageal tumors uncovers abundant microbial reads in myeloid cells undergoing proinflammatory transcriptional alterations

**DOI:** 10.1101/2020.05.14.096230

**Authors:** Welles Robinson, Joshua K. Stone, Fiorella Schischlik, Billel Gasmi, Michael C. Kelly, Charlie Seibert, Kimia Dadkhah, E. Michael Gertz, Joo Sang Lee, Kaiyuan Zhu, Lichun Ma, Xin Wei Wang, S. Cenk Sahinalp, Rob Patro, Mark D.M. Leiserson, Curtis C. Harris, Alejandro A. Schäffer, Eytan Ruppin

## Abstract

The study of the tumor microbiome has been garnering increased attention. We developed a computational pipeline (CSI-Microbes) for identifying microbial reads from single-cell RNA sequencing (scRNA-seq) data. Using a series of controlled experiments and analyses, we performed the first systematic evaluation of the efficacy of recovering microbial UMIs by multiple scRNA-seq technologies, which identified the newer 10x chemistries (3’ v3 and 5’) as the best suited approach. Based on these findings, we analyzed patient esophageal and colorectal carcinomas and found that reads from distinct genera tend to co-occur in the same host cells, testifying to possible intracellular polymicrobial interactions. Microbial reads are disproportionately abundant within myeloid cells that upregulate proinflammatory cytokines like *IL1Β* and *CXCL8* and downregulate antigen processing and presentation (APP) pathways. The latter, however, are markedly upregulated in infected tumor cells. These results testify that intracellular bacteria predominately reside within co-opted myeloid cells, which inflame the tumor microenvironment and may influence immunotherapy response.
