## Supplemental Table 1 for "scRNA-seq analysis of colon and esophageal tumors uncovers abundant microbial reads in myeloid cells undergoing proinflammatory transcriptional alterations"

### Sheet: Robinson2023-plexWell
taxa	p.value	FDR	summary.AUC	n.reads	celltype.of.interest	celltype.comparison
Fusobacterium	5.52444e-10	1.9888e-08	0.913377	352107	HCT116 exposed to live Fn	Jurkat exposed to live Fn
Fusobacterium	0.000233521	0.0133107	0.82967	481408	Exposed to live Fn	Empty Wells
Streptococcus	0.0278888	0.501998	0.621711	3977	HCT116 exposed to live Fn	Jurkat exposed to live Fn
Micrococcus	0.270083	0.999999	0.548246	3092	HCT116 exposed to live Fn	Jurkat exposed to live Fn
Streptococcus	0.550826	1	0.492674	5944	Exposed to live Fn	Empty Wells
Paracoccus	0.634597	0.999999	0.47807	353	HCT116 exposed to live Fn	Jurkat exposed to live Fn
Massilia	0.67343	1	0.459707	2358	Exposed to live Fn	Empty Wells
Lawsonella	0.700741	0.999999	0.457237	10814	HCT116 exposed to live Fn	Jurkat exposed to live Fn
Botrytis	0.704724	0.999999	0.466009	3739	HCT116 exposed to live Fn	Jurkat exposed to live Fn
Ralstonia	0.772091	1	0.434066	310	Exposed to live Fn	Empty Wells
Massilia	0.799451	0.999999	0.453947	1925	HCT116 exposed to live Fn	Jurkat exposed to live Fn
Staphylococcus	0.815353	1	0.421245	14034	Exposed to live Fn	Empty Wells
Rothia	0.820015	1	0.417582	6895	Exposed to live Fn	Empty Wells
Staphylococcus	0.824862	0.999999	0.434211	8420	HCT116 exposed to live Fn	Jurkat exposed to live Fn
Citrobacter	0.847499	0.999999	0.430921	324	HCT116 exposed to live Fn	Jurkat exposed to live Fn
Sphingomonas	0.878013	1	0.393773	10190	Exposed to live Fn	Empty Wells
Corynebacterium	0.895619	0.999999	0.421053	7802	HCT116 exposed to live Fn	Jurkat exposed to live Fn
Stenotrophomonas	0.904099	0.999999	0.404605	1395	HCT116 exposed to live Fn	Jurkat exposed to live Fn
Saccharomyces	0.904836	0.999999	0.41557	3366	HCT116 exposed to live Fn	Jurkat exposed to live Fn
Sphingomonas	0.909599	0.999999	0.406798	5960	HCT116 exposed to live Fn	Jurkat exposed to live Fn
Dermacoccus	0.929521	0.999999	0.406798	6227	HCT116 exposed to live Fn	Jurkat exposed to live Fn
Thermothielavioides	0.929892	0.999999	0.404605	383	HCT116 exposed to live Fn	Jurkat exposed to live Fn
Escherichia	0.941432	1	0.357143	651	Exposed to live Fn	Empty Wells
Thermothielavioides	0.944424	1	0.358974	508	Exposed to live Fn	Empty Wells
Micrococcus	0.944856	1	0.355311	4307	Exposed to live Fn	Empty Wells
Rothia	0.951458	0.999999	0.394737	4771	HCT116 exposed to live Fn	Jurkat exposed to live Fn
Cutibacterium	0.962049	1	0.335165	12420	Exposed to live Fn	Empty Wells
Thermothelomyces	0.962963	1	0.338828	919	Exposed to live Fn	Empty Wells
Paracoccus	0.971417	1	0.32967	928	Exposed to live Fn	Empty Wells
Methylobacterium	0.972156	1	0.336996	366	Exposed to live Fn	Empty Wells
Shigella	0.975579	0.999999	0.364035	3646	HCT116 exposed to live Fn	Jurkat exposed to live Fn
Saccharomyces	0.975842	1	0.322344	3656	Exposed to live Fn	Empty Wells
Pseudomonas	0.977449	1	0.31685	18381	Exposed to live Fn	Empty Wells
Escherichia	0.979417	0.999999	0.364035	442	HCT116 exposed to live Fn	Jurkat exposed to live Fn
Moraxella	0.98001	0.999999	0.359649	4780	HCT116 exposed to live Fn	Jurkat exposed to live Fn
Dietzia	0.987026	0.999999	0.351974	16405	HCT116 exposed to live Fn	Jurkat exposed to live Fn
Alcaligenes	0.987177	0.999999	0.346491	1057	HCT116 exposed to live Fn	Jurkat exposed to live Fn
Acinetobacter	0.987237	1	0.29304	4226	Exposed to live Fn	Empty Wells
Bradyrhizobium	0.988957	0.999999	0.341009	1035	HCT116 exposed to live Fn	Jurkat exposed to live Fn
Stenotrophomonas	0.989078	1	0.289377	1918	Exposed to live Fn	Empty Wells
Ralstonia	0.989344	0.999999	0.339912	246	HCT116 exposed to live Fn	Jurkat exposed to live Fn
Malassezia	0.989373	0.999999	0.347588	136622	HCT116 exposed to live Fn	Jurkat exposed to live Fn
Corynebacterium	0.990647	1	0.282051	14096	Exposed to live Fn	Empty Wells
Rhodococcus	0.991485	1	0.305861	539	Exposed to live Fn	Empty Wells
Aeromonas	0.991886	1	0.291209	149	Exposed to live Fn	Empty Wells
Thermothelomyces	0.992531	0.999999	0.349781	584	HCT116 exposed to live Fn	Jurkat exposed to live Fn
Brevundimonas	0.99283	1	0.274725	3976	Exposed to live Fn	Empty Wells
Bosea	0.993709	1	0.271062	755	Exposed to live Fn	Empty Wells
Salmonella	0.993728	0.999999	0.327851	667	HCT116 exposed to live Fn	Jurkat exposed to live Fn
Enterobacter	0.994733	1	0.276557	300	Exposed to live Fn	Empty Wells
Cutibacterium	0.995869	0.999999	0.325658	6883	HCT116 exposed to live Fn	Jurkat exposed to live Fn
Chryseobacterium	0.99664	1	0.263736	379	Exposed to live Fn	Empty Wells
Dermacoccus	0.996886	1	0.247253	11176	Exposed to live Fn	Empty Wells
Acinetobacter	0.997118	0.999999	0.314693	3066	HCT116 exposed to live Fn	Jurkat exposed to live Fn
Moraxella	0.997405	1	0.241758	8158	Exposed to live Fn	Empty Wells
Alcaligenes	0.997454	1	0.241758	1549	Exposed to live Fn	Empty Wells
Hoyosella	0.9982	1	0.258242	184	Exposed to live Fn	Empty Wells
Salmonella	0.998418	1	0.228938	1060	Exposed to live Fn	Empty Wells
Finegoldia	0.998568	1	0.254579	964	Exposed to live Fn	Empty Wells
Shigella	0.999052	1	0.214286	5885	Exposed to live Fn	Empty Wells
Candida	0.999093	1	0.234432	527	Exposed to live Fn	Empty Wells
Bosea	0.999195	0.999999	0.285088	495	HCT116 exposed to live Fn	Jurkat exposed to live Fn
Pseudomonas	0.999229	0.999999	0.283991	12458	HCT116 exposed to live Fn	Jurkat exposed to live Fn
Malassezia	0.999364	1	0.203297	212361	Exposed to live Fn	Empty Wells
Citrobacter	0.999499	1	0.199634	541	Exposed to live Fn	Empty Wells
Microbacterium	0.99954	0.999999	0.283991	26380	HCT116 exposed to live Fn	Jurkat exposed to live Fn
Enterobacter	0.99962	0.999999	0.274123	213	HCT116 exposed to live Fn	Jurkat exposed to live Fn
Nocardioides	0.999624	1	0.232601	1921	Exposed to live Fn	Empty Wells
Botrytis	0.999745	1	0.177656	6035	Exposed to live Fn	Empty Wells
Raoultella	0.999745	1	0.223443	206	Exposed to live Fn	Empty Wells
Microbacterium	0.999753	1	0.177656	41362	Exposed to live Fn	Empty Wells
Bradyrhizobium	0.999773	1	0.173993	1611	Exposed to live Fn	Empty Wells
Sodalis	0.999799	1	0.216117	151	Exposed to live Fn	Empty Wells
Dietzia	0.999813	1	0.17033	26031	Exposed to live Fn	Empty Wells
Klebsiella	0.999866	1	0.208791	122	Exposed to live Fn	Empty Wells
Kluyveromyces	0.999891	1	0.201465	183	Exposed to live Fn	Empty Wells
Pantoea	0.999919	1	0.18315	202	Exposed to live Fn	Empty Wells
Brevundimonas	0.999958	0.999999	0.241228	2612	HCT116 exposed to live Fn	Jurkat exposed to live Fn
Chryseobacterium	0.999965	0.999999	0.244518	302	HCT116 exposed to live Fn	Jurkat exposed to live Fn
Sphingobacterium	0.999977	1	0.164835	516	Exposed to live Fn	Empty Wells
Lawsonella	0.99998	1	0.117216	25027	Exposed to live Fn	Empty Wells
Pichia	0.999991	1	0.131868	325	Exposed to live Fn	Empty Wells
Anaerococcus	0.999994	1	0.172161	521	Exposed to live Fn	Empty Wells
Erwinia	0.999995	1	0.142857	151	Exposed to live Fn	Empty Wells
Thermoanaerobacterium	0.999998	1	0.124542	441	Exposed to live Fn	Empty Wells
Vibrio	0.999999	1	0.157509	82	Exposed to live Fn	Empty Wells
Mycolicibacterium	0.999999	1	0.152015	125	Exposed to live Fn	Empty Wells
Candida	0.999999	0.999999	0.179825	347	HCT116 exposed to live Fn	Jurkat exposed to live Fn
Aeromonas	0.999999	0.999999	0.171053	105	HCT116 exposed to live Fn	Jurkat exposed to live Fn
Bacillus	1	1	0.0952381	246	Exposed to live Fn	Empty Wells
Gordonia	1	1	0.108059	693	Exposed to live Fn	Empty Wells
Halomonas	1	1	0.117216	113	Exposed to live Fn	Empty Wells
Tessaracoccus	1	1	0.0769231	62	Exposed to live Fn	Empty Wells

### Sheet: Aulicino2018
taxa	p.value	FDR	summary.AUC	n.reads	celltype.of.interest	celltype.comparison
Salmonella	2.96588e-31	1.21601e-29	0.983045	601572	infected	uninfected
Salmonella	2.71403e-25	1.08561e-23	0.936212	155251	bystander	uninfected
Salmonella	7.13026e-09	2.7095e-07	0.70982	756327	infected	bystander
Bradyrhizobium	0.752065	1	0.513074	4373	bystander	uninfected
Pseudomonas	0.815222	1	0.512678	12280	bystander	uninfected
Botrytis	0.854235	1	0.491284	6837	bystander	uninfected
Delftia	1	1	0.5	381660	infected	bystander
Delftia	1	1	0.5	305100	bystander	uninfected
Delftia	1	1	0.5	273394	infected	uninfected
Botrytis	1	1	0.5	38232	infected	bystander
Methylobacterium	1	1	0.5	36881	infected	bystander
Botrytis	1	1	0.5	36285	infected	uninfected
Malassezia	1	1	0.5	34368	infected	bystander
Ochrobactrum	1	1	0.5	30337	infected	bystander
Cutibacterium	1	1	0.5	29786	infected	bystander
Malassezia	1	1	0.5	29757	infected	uninfected
Methylobacterium	1	1	0.5	28720	infected	uninfected
Streptococcus	1	1	0.5	28180	infected	uninfected
Streptococcus	1	1	0.5	27601	infected	bystander
Methylobacterium	1	1	0.5	27307	bystander	uninfected
Ochrobactrum	1	1	0.5	25380	infected	uninfected
Cutibacterium	1	1	0.5	25359	bystander	uninfected
Caldicellulosiruptor	1	1	0.5	25031	infected	bystander
Paracoccus	1	1	0.5	24462	infected	bystander
Cutibacterium	1	1	0.5	24307	infected	uninfected
Carboxydocella	1	1	0.5	24300	infected	bystander
Ochrobactrum	1	1	0.5	24043	bystander	uninfected
Malassezia	1	1	0.5	23335	bystander	uninfected
Caldicellulosiruptor	1	1	0.5	21979	infected	uninfected
Carboxydocella	1	1	0.5	21330	bystander	uninfected
Paracoccus	1	1	0.5	21176	bystander	uninfected
Thermus	1	1	0.5	20563	infected	bystander
Sphingomonas	1	1	0.5	20506	infected	bystander
Caldicellulosiruptor	1	1	0.5	20402	bystander	uninfected
Ralstonia	1	1	0.5	20236	infected	bystander
Carboxydocella	1	1	0.5	19452	infected	uninfected
Paracoccus	1	1	0.5	18450	infected	uninfected
Acinetobacter	1	1	0.5	16856	infected	bystander
Sphingomonas	1	1	0.5	16666	bystander	uninfected
Sphingomonas	1	1	0.5	16244	infected	uninfected
Thermus	1	1	0.5	16141	bystander	uninfected
Ralstonia	1	1	0.5	15642	infected	uninfected
Thermus	1	1	0.5	15308	infected	uninfected
Sulfurihydrogenibium	1	1	0.5	14682	infected	bystander
Ralstonia	1	1	0.5	14220	bystander	uninfected
Corynebacterium	1	1	0.5	14162	infected	uninfected
Acinetobacter	1	1	0.5	13937	bystander	uninfected
Corynebacterium	1	1	0.5	13846	infected	bystander
Acinetobacter	1	1	0.5	13189	infected	uninfected
Pseudomonas	1	1	0.5	13123	infected	bystander
Sulfurihydrogenibium	1	1	0.5	12650	bystander	uninfected
Thermothielavioides	1	1	0.5	12507	infected	bystander
Thermothielavioides	1	1	0.5	12049	infected	uninfected
Streptococcus	1	1	0.5	11599	bystander	uninfected
Phyllobacterium	1	1	0.5	11351	infected	bystander
Sulfurihydrogenibium	1	1	0.5	11228	infected	uninfected
Micrococcus	1	1	0.5	10757	infected	bystander
Staphylococcus	1	1	0.5	10159	infected	bystander
Corynebacterium	1	1	0.5	10090	bystander	uninfected
Pseudomonas	1	1	0.5	9669	infected	uninfected
Micrococcus	1	1	0.5	9416	infected	uninfected
Staphylococcus	1	1	0.5	9294	infected	uninfected
Micrococcus	1	1	0.5	9175	bystander	uninfected
Moraxella	1	1	0.5	8432	infected	bystander
Phyllobacterium	1	1	0.5	7967	bystander	uninfected
Variovorax	1	1	0.5	7603	infected	bystander
Serratia	1	1	0.5	7595	infected	bystander
Variovorax	1	1	0.5	7486	infected	uninfected
Phyllobacterium	1	1	0.5	7436	infected	uninfected
Serratia	1	1	0.5	6788	infected	uninfected
Moraxella	1	1	0.5	6582	infected	uninfected
Bradyrhizobium	1	1	0.5	5835	infected	bystander
Moraxella	1	1	0.5	5600	bystander	uninfected
Staphylococcus	1	1	0.5	5543	bystander	uninfected
Alkalihalobacillus	1	1	0.5	4883	infected	bystander
Variovorax	1	1	0.5	4773	bystander	uninfected
Cupriavidus	1	1	0.5	4568	infected	bystander
Cupriavidus	1	1	0.5	4498	infected	uninfected
Thermothelomyces	1	1	0.5	4235	infected	bystander
Cupriavidus	1	1	0.5	4124	bystander	uninfected
Bacillus	1	1	0.5	3986	infected	bystander
Zindervirus	1	1	0.5	3892	bystander	uninfected
Cloacibacterium	1	1	0.5	3833	infected	bystander
Alkalihalobacillus	1	1	0.5	3821	infected	uninfected
Alkalihalobacillus	1	1	0.5	3820	bystander	uninfected
Cloacibacterium	1	1	0.5	3627	infected	uninfected
Bradyrhizobium	1	1	0.5	3582	infected	uninfected
Cloacibacterium	1	1	0.5	3512	bystander	uninfected
Neobacillus	1	1	0.5	3482	infected	bystander
Thermothelomyces	1	1	0.5	3388	bystander	uninfected
Serratia	1	1	0.5	3231	bystander	uninfected
Neobacillus	1	1	0.5	3019	infected	uninfected
Bacillus	1	1	0.5	2958	bystander	uninfected
Zindervirus	1	1	0.5	2908	infected	uninfected
Bacillus	1	1	0.5	2862	infected	uninfected
Neobacillus	1	1	0.5	2847	bystander	uninfected
Kocuria	1	1	0.5	2572	infected	uninfected
Klebsiella	1	1	0.5	2566	bystander	uninfected
Klebsiella	1	1	0.5	2334	infected	bystander
Enterobacter	1	1	0.5	2283	infected	uninfected
Kocuria	1	1	0.5	2282	bystander	uninfected
Klebsiella	1	1	0.5	2030	infected	uninfected
Candida	1	1	0.5	1949	infected	uninfected
Enterobacter	1	1	0.5	1858	infected	bystander
Acidovorax	1	1	0.5	1617	infected	bystander
Candida	1	1	0.5	1605	infected	bystander
Thermothelomyces	1	1	0.5	1581	infected	uninfected
Acidovorax	1	1	0.5	1519	bystander	uninfected
Thermoanaerobacter	1	1	0.5	1473	infected	uninfected
Thermoanaerobacter	1	1	0.5	1464	infected	bystander
Acidovorax	1	1	0.5	1420	infected	uninfected
Thermoanaerobacter	1	1	0.5	1267	bystander	uninfected
Anoxybacillus	1	1	0.5	1116	infected	bystander
Enterococcus	1	1	0.5	1112	infected	uninfected
Candida	1	1	0.5	1066	bystander	uninfected
Thermothielavioides	1	1	0.5	1000	bystander	uninfected
Anoxybacillus	1	1	0.5	950	bystander	uninfected
Anoxybacillus	1	1	0.5	942	infected	uninfected
Enterococcus	1	1	0.5	705	bystander	uninfected

### Sheet: Robinson2023-10x
genera	cell.type.of.interest	cell.type.comparison	sample	p.value	summary.odds.ratio	or.ci.low	or.ci.high	n.reads	n.infected.cells.of.interest	n.uninfected.cells.of.interest	n.infected.cells.comparison	n.uninfected.cells.comparison
Fusobacterium	HCT116	THP1	Heat-Killed	0.32708	0	0	18.9564	15	0	825	1	400
Fusobacterium	THP1	Jurkat	Heat-Killed	0.277317	Inf	0.06682	Inf	12	1	400	0	1045
Fusobacterium	HCT116	Jurkat	Live (3')	1.24568e-06	11.5084	3.03856	97.4678	512	76	818	2	248
Fusobacterium	HCT116	THP1	Live (3')	0.0492369	0.650624	0.420426	1.02176	758	76	818	36	252
Fusobacterium	THP1	Jurkat	Live (3')	1.14961e-08	17.6566	4.46194	152.811	302	36	252	2	248
Fusobacterium	HCT116	Jurkat	Live (5')	0.0361929	4.10748	1.06018	35.1832	342	43	1601	2	306
Fusobacterium	HCT116	THP1	Live (5')	0.867704	0.957959	0.490912	2.01376	443	43	1601	12	428
Fusobacterium	THP1	Jurkat	Live (5')	0.0525985	4.28317	0.943343	39.6111	131	12	428	2	306

### Sheet: Ma2021
taxa	p.value	summary.odds.ratio	or.ci.low	or.ci.high	n.reads	n.infected.tumor.cells	n.negative.tumor.cells	n.infected.nonTumor.cells	n.negative.nonTumor.cells	sample
Orthohepadnavirus	5.36817e-87	658.644	212.819	3838.84	683	64	133	3	4162	H73a
Herbaspirillum	1	0	0	814.068	7	0	197	1	4164	H73a

### Sheet: Paulson2018
genera	p.value	summary.odds.ratio	or.ci.low	or.ci.high	n.reads	n.infected.tumor.cells	n.negative.tumor.cells	n.infected.nonTumor.cells	n.negative.nonTumor.cells	sample
Alphapolyomavirus	4.17984e-43	14.4159	8.25	27.5248	11141	2051	2812	13	257	9245-3-RelapseD565Tumor
