## Supplemental Table 2 for "scRNA-seq analysis of colon and esophageal tumors uncovers abundant microbial reads in myeloid cells undergoing proinflammatory transcriptional alterations"

### Sheet: Pelka2021
Genera	n_infected_cells	n_patient	n_umis
Bacteroides	214	8	2732
Fusobacterium	151	6	2732
Parabacteroides	122	2	553
Phocaeicola	43	2	1852
Capnocytophaga	39	1	404
Treponema	27	2	190
Leptotrichia	26	2	234
Campylobacter	16	3	194
Streptococcus	11	3	124
Odoribacter	3	1	19
Lymphocryptovirus	2	2	21
Alistipes	2	2	22
Malassezia	1	1	19
Prevotella	1	1	18
Burkholderia	1	1	44
Shigella	1	1	22
Staphylococcus	1	1	14
Selenomonas	1	1	8
Dialister	1	1	10
Cloacibacillus	1	1	2
Aminobacterium	1	1	2
Tannerella	1	1	3
Megasphaera	1	1	2

### Sheet: Zhang2021
Genera	n_infected_cells	n_patient	n_umis
Pseudomonas	5012	28	857953
Sphingomonas	1068	11	8464
Mycoplasma	232	21	3580
Treponema	177	10	3933
Serratia	48	8	949
Leptotrichia	38	5	962
Prevotella	36	13	300
Shigella	34	21	426
Bacteroides	27	7	128
Capnocytophaga	23	7	543
Fusobacterium	21	7	1330
Alloprevotella	21	5	119
Campylobacter	16	9	267
Streptococcus	15	11	556
Corynebacterium	10	4	74
Mesoflavibacter	9	2	37
Porphyromonas	8	6	122
Myroides	7	1	38
Pantoea	6	2	223
Haemophilus	6	4	131
Shewanella	6	3	50
Veillonella	6	6	42
Gemella	5	4	87
Vibrio	5	4	40
Enterobacter	5	4	24
Alistipes	5	2	22
Simplexvirus	4	1	446
Selenomonas	4	4	362
Acinetobacter	4	4	159
Ureaplasma	4	1	55
Psychrobacter	3	2	57
Phocaeicola	3	2	16
Tannerella	3	2	14
Bergeyella	3	1	11
Roseolovirus	2	2	541
Neisseria	2	2	133
Saccharomyces	2	1	55
Delftia	2	2	41
Malassezia	2	2	40
Cutibacterium	2	2	35
Oblitimonas	2	1	30
Salmonella	2	2	27
Solimonas	2	2	26
Citrobacter	2	2	18
Lachnoanaerobaculum	2	1	15
Legionella	2	1	14
Wolinella	2	2	12
Arcobacter	2	2	11
Escherichia	2	2	11
Kordia	2	1	11
Algoriphagus	2	1	9
Duncaniella	2	2	9
Saprospira	2	1	7
Rhodocytophaga	2	1	7
Marinobacter	2	1	7
Candida	1	1	83
Massilia	1	1	69
Moraxella	1	1	57
Brevundimonas	1	1	55
Halomonas	1	1	31
Flavobacterium	1	1	30
Dickeya	1	1	19
Kocuria	1	1	15
Clostridium	1	1	13
Mariprofundus	1	1	12
Microbacterium	1	1	11
Lautropia	1	1	11
Sulfurospirillum	1	1	10
Paraprevotella	1	1	10
Variovorax	1	1	9
Eremothecium	1	1	9
Methylocystis	1	1	8
Tenuifilum	1	1	7
Owenweeksia	1	1	6
Lactobacillus	1	1	6
Winogradskyella	1	1	6
Brochothrix	1	1	5
Christensenella	1	1	5
Aggregatibacter	1	1	4
Labilibaculum	1	1	4
Allopseudarcicella	1	1	4
Echinicola	1	1	4
Marivirga	1	1	4
Ignavibacterium	1	1	4
Sphaerochaeta	1	1	3
Helicobacter	1	1	3
Chlorobium	1	1	3
Parvimonas	1	1	3
Sediminispirochaeta	1	1	3
Leminorella	1	1	3
Ketobacter	1	1	2
