## Supplemental Table 3 for "scRNA-seq analysis of colon and esophageal tumors uncovers abundant microbial reads in myeloid cells undergoing proinflammatory transcriptional alterations"

### Sheet: Pelka2021
genera	genera	expected_co_infected	co_infected	pvalue	FC	log2FC
Phocaeicola	Bacteroides	1.03851	16	1.84495e-14	15.4067	3.94549
Fusobacterium	Bacteroides	4.08049	27	1.01136e-13	6.61685	2.72614
Campylobacter	Bacteroides	0.466793	10	1.49365e-11	21.4228	4.42107
Phocaeicola	Fusobacterium	0.759075	10	7.04322e-09	13.1739	3.71961
Fusobacterium	Campylobacter	0.325431	7	1.01194e-07	21.51	4.42693
Leptotrichia	Fusobacterium	0.582998	7	1.00032e-06	12.0069	3.58579
Phocaeicola	Campylobacter	0.0812051	3	0.000347966	36.9435	5.20725
Leptotrichia	Bacteroides	0.849688	5	0.00117073	5.88451	2.55692
Leptotrichia	Campylobacter	0.0688997	2	0.00199352	29.0277	4.85936
Parabacteroides	Campylobacter	0.330635	3	0.00373743	9.07344	3.18165
Parabacteroides	Fusobacterium	2.80848	9	0.00425954	3.20458	1.68014
Parabacteroides	Bacteroides	4.07522	11	0.0112634	2.69924	1.43255
Streptococcus	Leptotrichia	0.0423998	1	0.0409113	23.585	4.5598
Treponema	Capnocytophaga	0.0619662	1	0.0587633	16.1378	4.01237
Streptococcus	Fusobacterium	0.209041	3	0.0769704	14.3512	3.8431
Parabacteroides	Leptotrichia	0.630697	2	0.106102	3.17109	1.66498
Streptococcus	Bacteroides	0.297194	3	0.128827	10.0944	3.33549
Phocaeicola	Parabacteroides	0.606968	3	0.275655	4.9426	2.30527
Streptococcus	Phocaeicola	0.0568252	1	0.768977	17.5978	4.13732
Streptococcus	Parabacteroides	0.204496	0	0.824663	0	0
Phocaeicola	Leptotrichia	0.1219	0	0.884697	0	0
Treponema	Fusobacterium	0.0446942	0	0.956138	0	0
Treponema	Bacteroides	0.0397282	0	0.96092	0	0
Streptococcus	Campylobacter	0.0238296	1	0.9621	41.9645	5.3911
Phocaeicola	Capnocytophaga	0	0		0	0
Streptococcus	Capnocytophaga	0	0		0	0
Fusobacterium	Capnocytophaga	0	0		0	0
Leptotrichia	Capnocytophaga	0	0		0	0
Treponema	Phocaeicola	0	0		0	0
Treponema	Streptococcus	0	0		0	0
Treponema	Campylobacter	0	0		0	0
Treponema	Leptotrichia	0	0		0	0
Treponema	Parabacteroides	0	0		0	0
Parabacteroides	Capnocytophaga	0	0		0	0
Capnocytophaga	Bacteroides	0	0		0	0
Capnocytophaga	Campylobacter	0	0		0	0

### Sheet: Zhang2021
genera	genera	expected_co_infected	co_infected	pvalue	FC	log2FC
Bacteroides	Alloprevotella	0.112799	14	1.70403e-12	124.115	6.95554
Prevotella	Alloprevotella	0.124574	14	7.87344e-10	112.383	6.81228
Treponema	Mycoplasma	1.61026	17	5.99894e-09	10.5573	3.40017
Prevotella	Bacteroides	0.165224	15	6.0947e-07	90.7857	6.50439
Treponema	Pseudomonas	8.31511	22	4.47553e-05	2.64579	1.4037
Pseudomonas	Capnocytophaga	2.83989	10	0.00014018	3.52127	1.81609
Serratia	Pseudomonas	8.18434	22	0.000503633	2.68806	1.42657
Pseudomonas	Prevotella	1.72311	5	0.00423943	2.90174	1.53692
Sphingomonas	Pseudomonas	66.9415	78	0.00498276	1.1652	0.220574
Pseudomonas	Bacteroides	1.62262	5	0.00636615	3.08144	1.6236
Pseudomonas	Mycoplasma	3.43224	11	0.0067116	3.2049	1.68028
Pseudomonas	Alloprevotella	0.813653	3	0.0204046	3.68708	1.88248
Sphingomonas	Leptotrichia	0.0164113	1	0.0245818	60.9336	5.92917
Serratia	Alloprevotella	0.0304054	1	0.0298208	32.8889	5.03953
Pseudomonas	Campylobacter	1.74872	6	0.0566749	3.43109	1.77867
Serratia	Bacteroides	0.0608108	1	0.0579279	16.4444	4.03953
Fusobacterium	Campylobacter	0.0384559	1	0.0597954	26.0038	4.70065
Pseudomonas	Leptotrichia	0.580186	2	0.095641	3.44717	1.78541
Campylobacter	Alloprevotella	0.0480902	1	0.107047	20.7943	4.37811
Serratia	Prevotella	0.0591503	1	0.107396	16.9061	4.07947
Pseudomonas	Fusobacterium	0.0753269	1	0.132028	13.2755	3.73069
Treponema	Bacteroides	0.285078	2	0.296878	7.01563	2.81057
Streptococcus	Pseudomonas	0.249837	1	0.327847	4.00261	2.00094
Treponema	Leptotrichia	0.916004	1	0.44465	1.0917	0.126574
Treponema	Alloprevotella	0.25415	1	0.494575	3.93468	1.97625
Sphingomonas	Mycoplasma	1.97699	2	0.51189	1.01164	0.0166921
Treponema	Prevotella	0.31456	1	0.659763	3.17904	1.66859
Treponema	Sphingomonas	0.274098	1	0.705119	3.64832	1.86723
Treponema	Fusobacterium	0.117372	1	0.801533	8.51993	3.09084
Mycoplasma	Capnocytophaga	0.0967277	1	0.826581	10.3383	3.36993
Treponema	Serratia	0.321997	0	0.892643	0	0
Mycoplasma	Alloprevotella	0.0594601	1	0.902779	16.818	4.07193
Shigella	Pseudomonas	1.27653	1	0.912001	0.783376	-0.352224
Shigella	Mycoplasma	0.0924178	0	0.916208	0	0
Sphingomonas	Campylobacter	0.0743314	0	0.930346	0	0
Prevotella	Fusobacterium	0.0877268	0	0.931772	0	0
Fusobacterium	Bacteroides	0.0804333	0	0.93794	0	0
Serratia	Mycoplasma	0.0444444	0	0.956262	0	0
Fusobacterium	Alloprevotella	0.0589609	0	0.956618	0	0
Sphingomonas	Capnocytophaga	0.0369276	0	0.963072	0	0
Treponema	Capnocytophaga	0.139424	0	0.968598	0	0
Mycoplasma	Leptotrichia	0.141274	0	0.970876	0	0
Serratia	Capnocytophaga	0.117415	0	0.971685	0	0
Serratia	Campylobacter	0.0281661	1	0.971982	35.5036	5.1499
Sphingomonas	Fusobacterium	0.0864492	0	0.97208	0	0
Sphingomonas	Shigella	0.026605	0	0.973395	0	0
Prevotella	Campylobacter	0.0702227	0	0.974975	0	0
Campylobacter	Bacteroides	0.0649399	0	0.978573	0	0
Serratia	Leptotrichia	0.0202703	0	0.979828	0	0
Leptotrichia	Alloprevotella	0.0579823	0	0.980722	0	0
Streptococcus	Bacteroides	0.0235958	0	0.985844	0	0
Leptotrichia	Campylobacter	0.0280326	0	0.989017	0	0
Shigella	Serratia	0.0220934	0	0.989343	0	0
Prevotella	Leptotrichia	0.06337	0	0.989443	0	0
Streptococcus	Serratia	0.00888889	0	0.991127	0	0
Shigella	Capnocytophaga	0.00868726	0	0.99133	0	0
Sphingomonas	Bacteroides	0.00773196	0	0.992268	0	0
Leptotrichia	Bacteroides	0.0478956	0	0.992463	0	0
Streptococcus	Fusobacterium	0.0154529	0	0.993111	0	0
Streptococcus	Alloprevotella	0.0189089	0	0.995014	0	0
Streptococcus	Sphingomonas	0.0633263	0	0.995114	0	0
Treponema	Streptococcus	0.0516642	0	0.99581	0	0
Streptococcus	Capnocytophaga	0.00412088	0	0.995879	0	0
Capnocytophaga	Bacteroides	0.0337521	0	0.996704	0	0
Streptococcus	Prevotella	0.0318173	0	0.997184	0	0
Streptococcus	Campylobacter	0.0118788	0	0.997393	0	0
Treponema	Campylobacter	0.154374	0	0.997721	0	0
Sphingomonas	Prevotella	0.0409628	0	0.998042	0	0
Shigella	Campylobacter	0.0019305	0	0.99807	0	0
Sphingomonas	Serratia	0.00170648	0	0.998294	0	0
Treponema	Shigella	0.0347205	0	0.999253	0	0
Prevotella	Capnocytophaga	0.0337675	0	0.999293	0	0
Streptococcus	Mycoplasma	0.0289639	0	0.999346	0	0
Fusobacterium	Capnocytophaga	0.000598802	0	0.999401	0	0
Streptococcus	Shigella	0.000578369	0	0.999422	0	0
Prevotella	Mycoplasma	0.0416513	0	0.999477	0	0
Mycoplasma	Campylobacter	0.0184697	0	0.999565	0	0
Shigella	Bacteroides	0.00798129	0	0.999624	0	0
Capnocytophaga	Campylobacter	0.0128391	0	0.999772	0	0
Shigella	Alloprevotella	0.00435561	0	0.999929	0	0
Leptotrichia	Fusobacterium	0.021762	0	0.999942	0	0
Leptotrichia	Capnocytophaga	0.0268643	0	0.999946	0	0
Capnocytophaga	Alloprevotella	0.026469	0	0.999967	0	0
Mycoplasma	Bacteroides	0.0305816	0	0.999976	0	0
Shigella	Prevotella	0.00806148	0	0.999983	0	0
Shigella	Fusobacterium	0.00288554	0	0.999987	0	0
Mycoplasma	Fusobacterium	0.00864309	0	0.999997	0	0
Shigella	Leptotrichia	0.00490322	0	1	0	0
Sphingomonas	Alloprevotella	0	0		0	0
Streptococcus	Leptotrichia	0	0		0	0
Serratia	Fusobacterium	0	0		0	0
