## Supplemental Table 5 for "scRNA-seq analysis of colon and esophageal tumors uncovers abundant microbial reads in myeloid cells undergoing proinflammatory transcriptional alterations"

### Sheet: Pelka Tumor GSEA
NAME	SIZE	ES	NES	NOM p-val	FDR q-val	FWER p-val	Direction in infected cells
GOBP_PRODUCTION_OF_MOLECULAR_MEDIATOR_OF_IMMUNE_RESPONSE	256	0.895471	1.74336	0	0.0030982	0.002	Up-regulated
GOBP_B_CELL_MEDIATED_IMMUNITY	133	0.935737	1.73391	0	0.00227845	0.003	Up-regulated
GOBP_REGULATION_OF_CELL_KILLING	102	0.941743	1.7272	0	0.00151897	0.003	Up-regulated
GOBP_ADAPTIVE_IMMUNE_RESPONSE_BASED_ON_SOMATIC_RECOMBINATION_OF_IMMUNE_RECEPTORS_BUILT_FROM_IMMUNOGLOBULIN_SUPERFAMILY_DOMAINS	285	0.881744	1.71778	0	0.00306935	0.008	Up-regulated
GOBP_ADAPTIVE_IMMUNE_RESPONSE	470	0.850124	1.71741	0	0.00276851	0.009	Up-regulated
GOBP_POSITIVE_REGULATION_OF_IMMUNE_EFFECTOR_PROCESS	245	0.887098	1.7171	0	0.00230709	0.009	Up-regulated
GOBP_IMMUNOGLOBULIN_PRODUCTION	148	0.914936	1.71561	0	0.00221289	0.01	Up-regulated
GOBP_ANTIGEN_PROCESSING_AND_PRESENTATION	108	0.94628	1.69946	0	0.00593886	0.031	Up-regulated
GOBP_REGULATION_OF_LEUKOCYTE_MEDIATED_CYTOTOXICITY	88	0.956977	1.69875	0	0.005449	0.032	Up-regulated
GOBP_POSITIVE_REGULATION_OF_LEUKOCYTE_MEDIATED_IMMUNITY	137	0.921124	1.6967	0	0.00566036	0.037	Up-regulated
GOBP_LEUKOCYTE_MEDIATED_CYTOTOXICITY	128	0.914779	1.69014	0	0.00765139	0.055	Up-regulated
GOBP_POSITIVE_REGULATION_OF_LYMPHOCYTE_MEDIATED_IMMUNITY	116	0.92766	1.68344	0	0.0094523	0.072	Up-regulated
GOBP_POSITIVE_REGULATION_OF_T_CELL_MEDIATED_CYTOTOXICITY	37	0.979295	1.68036	0	0.00989937	0.08	Up-regulated
GOBP_LYMPHOCYTE_MEDIATED_IMMUNITY	273	0.866374	1.67928	0	0.00952142	0.083	Up-regulated
GOBP_NEGATIVE_REGULATION_OF_DEFENSE_RESPONSE	221	0.866702	1.66738	0	0.0142932	0.128	Up-regulated
GOBP_ANTIGEN_PROCESSING_AND_PRESENTATION_OF_PEPTIDE_ANTIGEN	67	0.97984	1.66689	0	0.0136893	0.131	Up-regulated
GOBP_LEUKOCYTE_MEDIATED_IMMUNITY	367	0.831393	1.66067	0	0.0163309	0.163	Up-regulated
GOBP_REGULATION_OF_ADAPTIVE_IMMUNE_RESPONSE	190	0.863479	1.65909	0	0.0166207	0.175	Up-regulated
GOBP_CYTOKINE_PRODUCTION_INVOLVED_IN_IMMUNE_RESPONSE	112	0.897619	1.65707	0	0.0180159	0.199	Up-regulated
GOBP_ANTIGEN_PROCESSING_AND_PRESENTATION_OF_EXOGENOUS_ANTIGEN	47	0.979599	1.65257	0	0.0214738	0.244	Up-regulated
GOBP_REGULATION_OF_T_CELL_MEDIATED_CYTOTOXICITY	47	0.975507	1.64922	0	0.0223591	0.271	Up-regulated
GOBP_POSITIVE_REGULATION_OF_ADAPTIVE_IMMUNE_RESPONSE	119	0.923918	1.64742	0	0.0228532	0.285	Up-regulated
GOBP_T_CELL_MEDIATED_CYTOTOXICITY	56	0.968689	1.64632	0	0.0227372	0.296	Up-regulated
GOBP_POSITIVE_REGULATION_OF_CELL_KILLING	67	0.966191	1.64628	0	0.0218278	0.296	Up-regulated
GOBP_NEGATIVE_REGULATION_OF_T_CELL_PROLIFERATION	67	0.932648	1.64207	0	0.025542	0.352	Up-regulated
GOBP_REGULATION_OF_IMMUNE_EFFECTOR_PROCESS	351	0.831733	1.6419	0	0.0247687	0.355	Up-regulated
GOBP_POSITIVE_REGULATION_OF_T_CELL_MEDIATED_IMMUNITY	64	0.956111	1.63897	0	0.0264649	0.384	Up-regulated
GOBP_POSITIVE_REGULATION_OF_LYMPHOCYTE_DIFFERENTIATION	126	0.885915	1.6364	0	0.028525	0.424	Up-regulated
GOBP_REGULATION_OF_LYMPHOCYTE_MEDIATED_IMMUNITY	169	0.863418	1.63381	0	0.0305895	0.459	Up-regulated
GOBP_ANTIGEN_PROCESSING_AND_PRESENTATION_OF_PEPTIDE_OR_POLYSACCHARIDE_ANTIGEN_VIA_MHC_CLASS_II	33	0.986921	1.62646	0	0.0412276	0.568	Up-regulated
GOBP_POSITIVE_REGULATION_OF_ERK1_AND_ERK2_CASCADE	202	0.8322	1.62323	0	0.0452674	0.616	Up-regulated
GOBP_REGULATION_OF_LEUKOCYTE_MEDIATED_IMMUNITY	228	0.842628	1.62273	0	0.0445909	0.619	Up-regulated
GOBP_DETECTION_OF_STIMULUS	261	0.817936	1.62194	0	0.0448602	0.629	Up-regulated
GOBP_ANTIGEN_PROCESSING_AND_PRESENTATION_OF_EXOGENOUS_PEPTIDE_ANTIGEN_VIA_MHC_CLASS_II	29	0.98755	1.61423	0	0.0572153	0.732	Up-regulated
GOBP_NEGATIVE_REGULATION_OF_INFLAMMATORY_RESPONSE	133	0.876897	1.61289	0	0.0590614	0.749	Up-regulated
GOBP_REGULATION_OF_T_HELPER_CELL_DIFFERENTIATION	38	0.963608	1.60618	0	0.0732462	0.838	Up-regulated
GOBP_POSITIVE_REGULATION_OF_CYTOKINE_PRODUCTION_INVOLVED_IN_IMMUNE_RESPONSE	77	0.907422	1.59594	0	0.0961825	0.927	Up-regulated
GOBP_DETECTION_OF_BIOTIC_STIMULUS	33	0.974538	1.59372	0	0.0988774	0.939	Up-regulated
GOBP_REGULATION_OF_PRODUCTION_OF_MOLECULAR_MEDIATOR_OF_IMMUNE_RESPONSE	173	0.843923	1.5768	0	0.139616	0.994	Up-regulated
GOBP_RESPONSE_TO_ZINC_ION	46	0.969966	1.56871	0	0.165321	0.998	Up-regulated
GOBP_ANTIGEN_PROCESSING_AND_PRESENTATION_OF_ENDOGENOUS_PEPTIDE_ANTIGEN	24	0.989511	1.56827	0	0.164407	0.998	Up-regulated
GOBP_CD4_POSITIVE_ALPHA_BETA_T_CELL_ACTIVATION	108	0.862959	1.5514	0	0.208832	1	Up-regulated
GOBP_REGULATION_OF_LYMPHOCYTE_ACTIVATION	463	0.748896	1.55042	0	0.204004	1	Up-regulated
GOBP_NEGATIVE_REGULATION_OF_RESPONSE_TO_EXTERNAL_STIMULUS	366	0.77252	1.54845	0	0.204951	1	Up-regulated
GOBP_POSITIVE_REGULATION_OF_CELL_ACTIVATION	364	0.764054	1.54269	0	0.221645	1	Up-regulated
GOBP_NEGATIVE_REGULATION_OF_INFLAMMATORY_RESPONSE_TO_ANTIGENIC_STIMULUS	25	0.970223	1.54226	0	0.220795	1	Up-regulated
GOBP_PEPTIDE_ANTIGEN_ASSEMBLY_WITH_MHC_PROTEIN_COMPLEX	18	0.990833	1.54168	0	0.217771	1	Up-regulated
GOBP_REGULATION_OF_T_CELL_ACTIVATION	346	0.775481	1.53566	0	0.234537	1	Up-regulated
GOBP_REGULATION_OF_T_CELL_DIFFERENTIATION	168	0.830946	1.5308	0	0.243829	1	Up-regulated
GOBP_REGULATION_OF_INFLAMMATORY_RESPONSE	338	0.767319	1.52542	0	0.257499	1	Up-regulated
GOBP_ANTIGEN_PROCESSING_AND_PRESENTATION_OF_PEPTIDE_ANTIGEN_VIA_MHC_CLASS_IB	17	0.988129	1.52035	0	0.276333	1	Up-regulated
GOBP_POSITIVE_REGULATION_OF_LYMPHOCYTE_ACTIVATION	306	0.775742	1.51742	0	0.280433	1	Up-regulated
GOBP_POSITIVE_REGULATION_OF_LEUKOCYTE_CELL_CELL_ADHESION	256	0.784238	1.5143	0	0.285883	1	Up-regulated
GOBP_DETECTION_OF_BACTERIUM	15	0.992209	1.51362	0	0.284147	1	Up-regulated
GOBP_T_CELL_DIFFERENTIATION	284	0.780308	1.49257	0	0.339706	1	Up-regulated
GOBP_COGNITION	282	0.778775	1.48294	0	0.373556	1	Up-regulated
GOBP_POSITIVE_REGULATION_OF_CELL_CELL_ADHESION	302	0.751279	1.47989	0	0.376335	1	Up-regulated
GOBP_MONONUCLEAR_CELL_DIFFERENTIATION	435	0.719594	1.47386	0	0.376316	1	Up-regulated
GOBP_CELL_ACTIVATION_INVOLVED_IN_IMMUNE_RESPONSE	266	0.761401	1.46343	0	0.386804	1	Up-regulated
GOBP_REGULATION_OF_HEMOPOIESIS	370	0.724447	1.45387	0	0.400985	1	Up-regulated
GOBP_ERK1_AND_ERK2_CASCADE	309	0.731837	1.4339	0	0.430363	1	Up-regulated
GOBP_POSITIVE_REGULATION_OF_CELL_ADHESION	453	0.685799	1.39781	0	0.472956	1	Up-regulated
GOBP_CYTOPLASMIC_TRANSLATION	153	-0.924645	-1.50404	0	0.0033113	0.004	Down-regulated
GOBP_RIBONUCLEOPROTEIN_COMPLEX_BIOGENESIS	433	-0.821829	-1.43739	0	0.336771	0.537	Down-regulated
GOBP_RIBONUCLEOPROTEIN_COMPLEX_SUBUNIT_ORGANIZATION	209	-0.854946	-1.42076	0	0.466631	0.877	Down-regulated

### Sheet: Pelka Myeloid GSEA
NAME	SIZE	ES	NES	NOM p-val	FDR q-val	FWER p-val	Direction in infected cell
GOBP_NEGATIVE_REGULATION_OF_HORMONE_SECRETION	51	0.849054	1.66734	0	0.78435	0.493	Up-regulated
GOBP_CHRONIC_INFLAMMATORY_RESPONSE	19	0.941108	1.6504	0	0.606241	0.668	Up-regulated
GOBP_KERATINIZATION	28	0.918328	1.63759	0	0.655677	0.779	Up-regulated
GOBP_PROSTAGLANDIN_SECRETION	17	0.967634	1.635	0	0.576344	0.79	Up-regulated
GOBP_POSITIVE_REGULATION_OF_FATTY_ACID_TRANSPORT	19	0.958102	1.61399	0	0.452166	0.883	Up-regulated
GOBP_HEAT_GENERATION	17	0.970001	1.59629	0	0.520865	0.951	Up-regulated
GOBP_VASCULAR_ENDOTHELIAL_GROWTH_FACTOR_PRODUCTION	29	0.890791	1.58348	0	0.526134	0.976	Up-regulated
GOBP_NEGATIVE_REGULATION_OF_SYNAPTIC_TRANSMISSION	32	0.924392	1.57426	0	0.534789	0.986	Up-regulated
GOBP_T_HELPER_17_CELL_DIFFERENTIATION	27	0.885813	1.57172	0	0.526166	0.987	Up-regulated
GOBP_POSITIVE_REGULATION_OF_ORGANIC_ACID_TRANSPORT	35	0.903268	1.55411	0	0.632766	0.999	Up-regulated
GOBP_EMBRYONIC_DIGESTIVE_TRACT_DEVELOPMENT	27	0.887227	1.55386	0	0.604591	0.999	Up-regulated
GOBP_REGULATION_OF_FAT_CELL_DIFFERENTIATION	109	0.707811	1.53433	0	0.599634	1	Up-regulated
GOBP_RESPONSE_TO_MOLECULE_OF_BACTERIAL_ORIGIN	303	0.588103	1.5224	0	0.579763	1	Up-regulated
GOBP_KERATINOCYTE_PROLIFERATION	46	0.875799	1.51766	0	0.573631	1	Up-regulated
GOBP_REGULATION_OF_EPITHELIAL_CELL_DIFFERENTIATION	120	0.694554	1.49706	0	0.602666	1	Up-regulated
GOBP_CELLULAR_RESPONSE_TO_INTERLEUKIN_1	98	0.721797	1.4756	0	0.600619	1	Up-regulated
GOBP_RESPONSE_TO_INTERLEUKIN_1	122	0.649906	1.38776	0	0.669274	1	Up-regulated
GOBP_RESPONSE_TO_CARBOHYDRATE	176	0.572602	1.34433	0	0.724119	1	Up-regulated
GOBP_RESPONSE_TO_TEMPERATURE_STIMULUS	149	0.560043	1.31457	0	0.706188	1	Up-regulated
GOBP_CELLULAR_RESPONSE_TO_MOLECULE_OF_BACTERIAL_ORIGIN	197	0.580772	1.29234	0	0.711801	1	Up-regulated
GOBP_HORMONE_TRANSPORT	240	0.518635	1.28648	0	0.686513	1	Up-regulated
GOBP_NEGATIVE_REGULATION_OF_APOPTOTIC_SIGNALING_PATHWAY	196	0.499401	1.18553	0	0.705648	1	Up-regulated
GOBP_SIGNAL_RELEASE	371	0.489717	1.18007	0	0.71146	1	Up-regulated
GOBP_NEGATIVE_REGULATION_OF_INTRACELLULAR_SIGNAL_TRANSDUCTION	440	0.404669	1.04004	0	0.798398	1	Up-regulated
GOBP_ANTIGEN_PROCESSING_AND_PRESENTATION_OF_EXOGENOUS_PEPTIDE_ANTIGEN_VIA_MHC_CLASS_II	29	-0.949751	-1.40727	0	0.0965702	0.104	Down-regulated
GOBP_ANTIGEN_PROCESSING_AND_PRESENTATION_OF_PEPTIDE_OR_POLYSACCHARIDE_ANTIGEN_VIA_MHC_CLASS_II	33	-0.948915	-1.40583	0	0.0572232	0.122	Down-regulated
GOBP_ANTIGEN_PROCESSING_AND_PRESENTATION	103	-0.892969	-1.39815	0	0.0682669	0.205	Down-regulated
GOBP_ANTIGEN_PROCESSING_AND_PRESENTATION_OF_EXOGENOUS_PEPTIDE_ANTIGEN	38	-0.937502	-1.39533	0	0.0641619	0.246	Down-regulated
GOBP_PEPTIDE_ANTIGEN_ASSEMBLY_WITH_MHC_PROTEIN_COMPLEX	18	-0.966687	-1.39278	0	0.0617088	0.29	Down-regulated
GOBP_CYTOPLASMIC_TRANSLATION	151	-0.867233	-1.38891	0	0.0743694	0.394	Down-regulated
GOBP_ANTIGEN_PROCESSING_AND_PRESENTATION_OF_EXOGENOUS_ANTIGEN	47	-0.922937	-1.38117	0	0.103587	0.553	Down-regulated
GOBP_ANTIGEN_PROCESSING_AND_PRESENTATION_OF_PEPTIDE_ANTIGEN	62	-0.915591	-1.37577	0	0.126962	0.67	Down-regulated
GOBP_ATP_SYNTHESIS_COUPLED_ELECTRON_TRANSPORT	90	-0.870191	-1.35255	0	0.288057	0.962	Down-regulated
GOBP_B_CELL_MEDIATED_IMMUNITY	129	-0.834783	-1.3163	0	0.61973	1	Down-regulated
GOBP_NEGATIVE_REGULATION_OF_IMMUNE_EFFECTOR_PROCESS	109	-0.83053	-1.29927	0	0.778387	1	Down-regulated
GOBP_IMMUNOGLOBULIN_PRODUCTION	123	-0.820904	-1.29712	0	0.771601	1	Down-regulated
GOBP_OXIDATIVE_PHOSPHORYLATION	119	-0.808324	-1.27261	0	0.704731	1	Down-regulated
GOBP_RIBONUCLEOPROTEIN_COMPLEX_BIOGENESIS	424	-0.743483	-1.22504	0	0.764718	1	Down-regulated

### Sheet: Pelka Monocyte GSEA
NAME	SIZE	ES	NES	NOM p-val	FDR q-val	FWER p-val	Direction in infected cell
GOBP_SMOOTH_MUSCLE_CELL_DIFFERENTIATION	37	0.885837	1.88834	0	0.0442552	0.022	Up-regulated
GOBP_RESPONSE_TO_TEMPERATURE_STIMULUS	129	0.723934	1.83724	0	0.105391	0.103	Up-regulated
GOBP_T_HELPER_17_TYPE_IMMUNE_RESPONSE	37	0.878641	1.82401	0	0.0954344	0.137	Up-regulated
GOBP_MONOCARBOXYLIC_ACID_TRANSPORT	98	0.745355	1.80645	0	0.125018	0.223	Up-regulated
GOBP_FATTY_ACID_TRANSPORT	70	0.7732	1.78411	0	0.131401	0.372	Up-regulated
GOBP_KERATINOCYTE_PROLIFERATION	41	0.859501	1.78295	0	0.119127	0.381	Up-regulated
GOBP_NEGATIVE_REGULATION_OF_HORMONE_SECRETION	38	0.857361	1.76368	0	0.170294	0.535	Up-regulated
GOBP_SPLEEN_DEVELOPMENT	28	0.876891	1.76017	0	0.168219	0.565	Up-regulated
GOBP_T_HELPER_17_CELL_DIFFERENTIATION	25	0.894104	1.75258	0	0.182003	0.638	Up-regulated
GOBP_RESPONSE_TO_NUTRIENT	105	0.721514	1.75093	0	0.172348	0.65	Up-regulated
GOBP_CELLULAR_RESPONSE_TO_INTERLEUKIN_1	86	0.727192	1.73197	0	0.221331	0.8	Up-regulated
GOBP_REGULATION_OF_STEROID_BIOSYNTHETIC_PROCESS	51	0.772701	1.73	0	0.215438	0.811	Up-regulated
GOBP_RESPONSE_TO_HYDROGEN_PEROXIDE	113	0.690915	1.71447	0	0.257754	0.899	Up-regulated
GOBP_REGULATION_OF_ACUTE_INFLAMMATORY_RESPONSE	33	0.831788	1.71304	0	0.237606	0.907	Up-regulated
GOBP_EXECUTION_PHASE_OF_APOPTOSIS	57	0.768854	1.70597	0	0.243123	0.932	Up-regulated
GOBP_ENDOCRINE_HORMONE_SECRETION	33	0.847706	1.70032	0	0.2347	0.953	Up-regulated
GOBP_RESPONSE_TO_MOLECULE_OF_BACTERIAL_ORIGIN	268	0.64173	1.6972	0	0.227084	0.962	Up-regulated
GOBP_VASCULAR_ASSOCIATED_SMOOTH_MUSCLE_CELL_DIFFERENTIATION	20	0.913406	1.69659	0	0.22127	0.965	Up-regulated
GOBP_ORGANIC_ACID_TRANSPORT	202	0.649344	1.69528	0	0.210959	0.967	Up-regulated
GOBP_REGULATION_OF_LIPID_BIOSYNTHETIC_PROCESS	123	0.700997	1.69283	0	0.1995	0.972	Up-regulated
GOBP_MATURE_B_CELL_DIFFERENTIATION	33	0.828478	1.69249	0	0.194398	0.972	Up-regulated
GOBP_NEGATIVE_REGULATION_OF_APOPTOTIC_SIGNALING_PATHWAY	181	0.646935	1.6684	0	0.209061	0.997	Up-regulated
GOBP_NUCLEOTIDE_BINDING_DOMAIN_LEUCINE_RICH_REPEAT_CONTAINING_RECEPTOR_SIGNALING_PATHWAY	24	0.885749	1.66731	0	0.207602	0.997	Up-regulated
GOBP_RESPONSE_TO_INTERLEUKIN_1	105	0.694719	1.64662	0	0.213136	1	Up-regulated
GOBP_REGULATION_OF_LIPID_LOCALIZATION	115	0.680567	1.63298	0	0.207906	1	Up-regulated
GOBP_EPITHELIAL_CELL_PROLIFERATION	304	0.596934	1.63143	0	0.209177	1	Up-regulated
GOBP_RESPONSE_TO_TUMOR_NECROSIS_FACTOR	203	0.630777	1.62855	0	0.212375	1	Up-regulated
GOBP_T_HELPER_1_CELL_DIFFERENTIATION	21	0.866348	1.61721	0	0.221716	1	Up-regulated
GOBP_ORGANIC_ANION_TRANSPORT	254	0.606069	1.60466	0	0.24128	1	Up-regulated
GOBP_PEPTIDYL_LYSINE_TRIMETHYLATION	30	0.802124	1.58924	0	0.256481	1	Up-regulated
GOBP_SKIN_DEVELOPMENT	170	0.616821	1.58169	0	0.254461	1	Up-regulated
GOBP_RESPONSE_TO_XENOBIOTIC_STIMULUS	264	0.591449	1.57615	0	0.256419	1	Up-regulated
GOBP_HEMATOPOIETIC_OR_LYMPHOID_ORGAN_DEVELOPMENT	70	0.695798	1.57581	0	0.250942	1	Up-regulated
GOBP_RESPONSE_TO_TRANSFORMING_GROWTH_FACTOR_BETA	205	0.593111	1.56828	0	0.250551	1	Up-regulated
GOBP_VASCULAR_PROCESS_IN_CIRCULATORY_SYSTEM	150	0.635966	1.56156	0	0.244777	1	Up-regulated
GOBP_EMBRYONIC_ORGAN_DEVELOPMENT	280	0.577053	1.56063	0	0.245313	1	Up-regulated
GOBP_VASCULATURE_DEVELOPMENT	497	0.541758	1.56029	0	0.244449	1	Up-regulated
GOBP_LIPID_LOCALIZATION	314	0.563832	1.55953	0	0.244635	1	Up-regulated
GOBP_REGULATION_OF_INFLAMMATORY_RESPONSE	282	0.560671	1.54638	0	0.255989	1	Up-regulated
GOBP_IMPORT_INTO_NUCLEUS	143	0.613761	1.54607	0	0.255251	1	Up-regulated
GOBP_REGULATION_OF_SMALL_MOLECULE_METABOLIC_PROCESS	240	0.583281	1.53846	0	0.252605	1	Up-regulated
GOBP_POSITIVE_REGULATION_OF_MAP_KINASE_ACTIVITY	88	0.655309	1.53618	0	0.249472	1	Up-regulated
GOBP_RESPONSE_TO_GROWTH_FACTOR	481	0.536535	1.53146	0	0.252004	1	Up-regulated
GOBP_REGULATION_OF_MYELOID_CELL_DIFFERENTIATION	160	0.587946	1.52752	0	0.252145	1	Up-regulated
GOBP_RESPONSE_TO_EXTRACELLULAR_STIMULUS	361	0.559071	1.5141	0	0.259293	1	Up-regulated
GOBP_RESPONSE_TO_TOPOLOGICALLY_INCORRECT_PROTEIN	143	0.598305	1.5116	0	0.259094	1	Up-regulated
GOBP_GASTRULATION	133	0.597661	1.50964	0	0.258778	1	Up-regulated
GOBP_CYTOKINE_MEDIATED_SIGNALING_PATHWAY	363	0.543502	1.50628	0	0.259349	1	Up-regulated
GOBP_RESPONSE_TO_OXYGEN_LEVELS	243	0.564017	1.49281	0	0.265383	1	Up-regulated
GOBP_RESPONSE_TO_BACTERIUM	450	0.523216	1.48399	0	0.267052	1	Up-regulated
GOBP_EMBRYONIC_MORPHOGENESIS	382	0.523442	1.47891	0	0.266998	1	Up-regulated
GOBP_BLOOD_VESSEL_MORPHOGENESIS	411	0.520955	1.46849	0	0.276772	1	Up-regulated
GOBP_CELLULAR_RESPONSE_TO_BIOTIC_STIMULUS	205	0.55137	1.46716	0	0.276766	1	Up-regulated
GOBP_APOPTOTIC_SIGNALING_PATHWAY	496	0.509767	1.46104	0	0.280967	1	Up-regulated
GOBP_INNATE_IMMUNE_RESPONSE_ACTIVATING_SIGNALING_PATHWAY	177	0.573116	1.45614	0	0.2802	1	Up-regulated
GOBP_RESPONSE_TO_PEPTIDE	379	0.512929	1.43649	0	0.289991	1	Up-regulated
GOBP_CELLULAR_RESPONSE_TO_LIPID	439	0.511417	1.41471	0	0.295313	1	Up-regulated
GOBP_POSITIVE_REGULATION_OF_DEFENSE_RESPONSE	348	0.508943	1.41232	0	0.29605	1	Up-regulated
GOBP_EPITHELIAL_CELL_DIFFERENTIATION	426	0.488101	1.38144	0	0.323544	1	Up-regulated
GOBP_NEGATIVE_REGULATION_OF_PHOSPHORUS_METABOLIC_PROCESS	342	0.496879	1.37881	0	0.324871	1	Up-regulated
GOBP_INTRINSIC_APOPTOTIC_SIGNALING_PATHWAY	257	0.499613	1.36462	0	0.329442	1	Up-regulated
GOBP_POSITIVE_REGULATION_OF_CELL_DEATH	472	0.467072	1.33902	0	0.352696	1	Up-regulated
GOBP_CELLULAR_RESPONSE_TO_HORMONE_STIMULUS	430	0.474397	1.33152	0	0.355919	1	Up-regulated
GOBP_POSITIVE_REGULATION_OF_RESPONSE_TO_EXTERNAL_STIMULUS	446	0.465633	1.32722	0	0.360244	1	Up-regulated
GOBP_RESPONSE_TO_INORGANIC_SUBSTANCE	388	0.47626	1.32514	0	0.360945	1	Up-regulated
GOBP_POSITIVE_REGULATION_OF_LOCOMOTION	426	0.464225	1.30069	0	0.382689	1	Up-regulated
GOBP_MUSCLE_STRUCTURE_DEVELOPMENT	426	0.443512	1.26519	0	0.407125	1	Up-regulated
GOBP_ATP_SYNTHESIS_COUPLED_ELECTRON_TRANSPORT	90	-0.82419	-1.73916	0	0	0	Down-regulated
GOBP_ANTIGEN_PROCESSING_AND_PRESENTATION_OF_EXOGENOUS_ANTIGEN	46	-0.884771	-1.7345	0	0	0	Down-regulated
GOBP_ANTIGEN_PROCESSING_AND_PRESENTATION_OF_EXOGENOUS_PEPTIDE_ANTIGEN	37	-0.894379	-1.69589	0	0.00217325	0.01	Down-regulated
GOBP_ANTIGEN_PROCESSING_AND_PRESENTATION_OF_PEPTIDE_OR_POLYSACCHARIDE_ANTIGEN_VIA_MHC_CLASS_II	32	-0.913122	-1.69015	0	0.00343029	0.02	Down-regulated
GOBP_CYTOPLASMIC_TRANSLATION	148	-0.758967	-1.68425	0	0.00496679	0.036	Down-regulated
GOBP_ANTIGEN_PROCESSING_AND_PRESENTATION_OF_EXOGENOUS_PEPTIDE_ANTIGEN_VIA_MHC_CLASS_II	28	-0.916319	-1.65932	0	0.0111083	0.097	Down-regulated
GOBP_ANTIGEN_PROCESSING_AND_PRESENTATION_OF_PEPTIDE_ANTIGEN	61	-0.803304	-1.61999	0	0.0414943	0.363	Down-regulated
GOBP_MITOCHONDRIAL_RESPIRATORY_CHAIN_COMPLEX_ASSEMBLY	88	-0.76737	-1.61266	0	0.0476667	0.448	Down-regulated
GOBP_PEPTIDE_ANTIGEN_ASSEMBLY_WITH_MHC_PROTEIN_COMPLEX	18	-0.941955	-1.60272	0	0.0593414	0.552	Down-regulated
GOBP_AEROBIC_RESPIRATION	161	-0.709195	-1.59705	0	0.0641136	0.615	Down-regulated
GOBP_MITOCHONDRIAL_GENE_EXPRESSION	156	-0.720232	-1.59589	0	0.0608997	0.63	Down-regulated
GOBP_MITOCHONDRIAL_TRANSLATION	127	-0.730039	-1.59541	0	0.0566906	0.636	Down-regulated
GOBP_PROTON_MOTIVE_FORCE_DRIVEN_ATP_SYNTHESIS	55	-0.798332	-1.59091	0	0.0599613	0.683	Down-regulated
GOBP_POSITIVE_REGULATION_OF_RHO_PROTEIN_SIGNAL_TRANSDUCTION	24	-0.888147	-1.58209	0	0.073598	0.762	Down-regulated
GOBP_REGULATION_OF_LAMELLIPODIUM_ASSEMBLY	32	-0.85291	-1.58128	0	0.0699535	0.77	Down-regulated
GOBP_ANTIGEN_PROCESSING_AND_PRESENTATION	100	-0.739965	-1.57522	0	0.0739045	0.838	Down-regulated
GOBP_RIBOSOME_BIOGENESIS	275	-0.639253	-1.50242	0	0.312243	1	Down-regulated
GOBP_ELECTRON_TRANSPORT_CHAIN	149	-0.668007	-1.48393	0	0.439067	1	Down-regulated

### Sheet: Zhang Tumor GSEA
NAME	SIZE	ES	NES	NOM p-val	FDR q-val	FWER p-val	Direction in infected cell
GOBP_PRODUCTION_OF_MOLECULAR_MEDIATOR_OF_IMMUNE_RESPONSE	198	0.912489	1.60335	0	0.00104611	0.001	Up-reguated
GOBP_ANTIGEN_PROCESSING_AND_PRESENTATION	101	0.958092	1.58569	0	0.00104302	0.002	Up-reguated
GOBP_IMMUNOGLOBULIN_PRODUCTION	105	0.938516	1.56343	0	0.00933178	0.026	Up-reguated
GOBP_POSITIVE_REGULATION_OF_CELL_CELL_ADHESION	268	0.875722	1.55567	0	0.0145379	0.053	Up-reguated
GOBP_T_CELL_ACTIVATION	446	0.853991	1.55111	0	0.0182619	0.082	Up-reguated
GOBP_ANTIGEN_PROCESSING_AND_PRESENTATION_OF_PEPTIDE_ANTIGEN	64	0.971348	1.55019	0	0.0167685	0.09	Up-reguated
GOBP_REGULATION_OF_PEPTIDE_TRANSPORT	137	0.915683	1.54563	0	0.0214917	0.134	Up-reguated
GOBP_LEUKOCYTE_MEDIATED_IMMUNITY	298	0.857711	1.54101	0	0.0263299	0.187	Up-reguated
GOBP_REGULATION_OF_LYMPHOCYTE_ACTIVATION	410	0.846773	1.5399	0	0.0257156	0.204	Up-reguated
GOBP_REGULATION_OF_LEUKOCYTE_MEDIATED_IMMUNITY	181	0.884216	1.53876	0	0.0250165	0.216	Up-reguated
GOBP_REGULATION_OF_T_CELL_ACTIVATION	307	0.861441	1.53588	0	0.0259508	0.242	Up-reguated
GOBP_ANTIGEN_PROCESSING_AND_PRESENTATION_OF_EXOGENOUS_ANTIGEN	42	0.979014	1.53301	0	0.0282113	0.278	Up-reguated
GOBP_POSITIVE_REGULATION_OF_LEUKOCYTE_CELL_CELL_ADHESION	229	0.882217	1.53246	0	0.0272376	0.288	Up-reguated
GOBP_REGULATION_OF_CELL_CELL_ADHESION	396	0.84943	1.53232	0	0.0252921	0.288	Up-reguated
GOBP_POSITIVE_REGULATION_OF_CELL_ACTIVATION	316	0.855451	1.52943	0	0.0269321	0.343	Up-reguated
GOBP_LEUKOCYTE_CELL_CELL_ADHESION	331	0.862299	1.52903	0	0.0259571	0.35	Up-reguated
GOBP_IMMUNOGLOBULIN_PRODUCTION_INVOLVED_IN_IMMUNOGLOBULIN_MEDIATED_IMMUNE_RESPONSE	59	0.962035	1.52683	0	0.0288433	0.389	Up-reguated
GOBP_REGULATION_OF_MYELOID_LEUKOCYTE_DIFFERENTIATION	96	0.917214	1.52658	0	0.0275994	0.392	Up-reguated
GOBP_REGULATION_OF_OSSIFICATION	102	0.902329	1.52224	0	0.0347392	0.486	Up-reguated
GOBP_POSITIVE_REGULATION_OF_LYMPHOCYTE_ACTIVATION	275	0.86282	1.5196	0	0.0334599	0.531	Up-reguated
GOBP_POSITIVE_REGULATION_OF_ADAPTIVE_IMMUNE_RESPONSE	101	0.918225	1.51928	0	0.032994	0.542	Up-reguated
GOBP_B_CELL_MEDIATED_IMMUNITY	111	0.905019	1.51679	0	0.0371625	0.601	Up-reguated
GOBP_TYPE_II_INTERFERON_PRODUCTION	85	0.918906	1.51522	0	0.0378081	0.636	Up-reguated
GOBP_IMMUNE_RESPONSE_REGULATING_CELL_SURFACE_RECEPTOR_SIGNALING_PATHWAY	245	0.864272	1.51261	0	0.0382751	0.701	Up-reguated
GOBP_REGULATION_OF_T_CELL_MEDIATED_IMMUNITY	72	0.927086	1.51073	0	0.041143	0.741	Up-reguated
GOBP_SYNAPTIC_TRANSMISSION_GLUTAMATERGIC	69	0.931692	1.51072	0	0.039994	0.741	Up-reguated
GOBP_REGULATION_OF_LEUKOCYTE_DIFFERENTIATION	260	0.842619	1.50823	0	0.0439555	0.782	Up-reguated
GOBP_LYMPHOCYTE_MEDIATED_IMMUNITY	220	0.864632	1.50279	0	0.0502742	0.863	Up-reguated
GOBP_ANTIGEN_PROCESSING_AND_PRESENTATION_OF_EXOGENOUS_PEPTIDE_ANTIGEN	37	0.979247	1.49825	0	0.0555699	0.906	Up-reguated
GOBP_POSITIVE_REGULATION_OF_CELL_ADHESION	411	0.8216	1.49547	0	0.0607394	0.927	Up-reguated
GOBP_POSITIVE_REGULATION_OF_JUN_KINASE_ACTIVITY	41	0.955053	1.49478	0	0.0613879	0.934	Up-reguated
GOBP_IMMUNE_RESPONSE_REGULATING_SIGNALING_PATHWAY	343	0.836949	1.49409	0	0.0608311	0.941	Up-reguated
GOBP_POSITIVE_REGULATION_OF_T_CELL_MEDIATED_IMMUNITY	54	0.947565	1.48805	0	0.0761232	0.979	Up-reguated
GOBP_ANTIGEN_PROCESSING_AND_PRESENTATION_OF_EXOGENOUS_PEPTIDE_ANTIGEN_VIA_MHC_CLASS_II	28	0.990437	1.46915	0	0.115152	1	Up-reguated
GOBP_IMMUNE_EFFECTOR_PROCESS	465	0.80512	1.46623	0	0.126132	1	Up-reguated
GOBP_NEGATIVE_REGULATION_OF_LIPID_CATABOLIC_PROCESS	18	0.991323	1.46145	0	0.135874	1	Up-reguated
GOBP_HEAT_GENERATION	16	0.991476	1.42211	0	0.208857	1	Up-reguated
GOBP_DETOXIFICATION	90	-0.919393	-1.77461	0	0	0	Down-regulated
GOBP_XENOBIOTIC_METABOLIC_PROCESS	79	-0.928926	-1.74595	0	0.000873294	0.002	Down-regulated
GOBP_GLYCOSYL_COMPOUND_METABOLIC_PROCESS	66	-0.941035	-1.72702	0	0.00204564	0.007	Down-regulated
GOBP_SUPEROXIDE_METABOLIC_PROCESS	54	-0.929414	-1.70873	0	0.00591981	0.026	Down-regulated
GOBP_QUINONE_METABOLIC_PROCESS	33	-0.982598	-1.70202	0	0.00721905	0.04	Down-regulated
GOBP_CELLULAR_OXIDANT_DETOXIFICATION	66	-0.924088	-1.68573	0	0.013499	0.086	Down-regulated
GOBP_LONG_CHAIN_FATTY_ACID_TRANSPORT	47	-0.935205	-1.66873	0	0.022507	0.161	Down-regulated
GOBP_LONG_CHAIN_FATTY_ACID_METABOLIC_PROCESS	85	-0.878481	-1.64389	0	0.0568372	0.398	Down-regulated
GOBP_LONG_CHAIN_FATTY_ACID_BIOSYNTHETIC_PROCESS	19	-0.987495	-1.63212	0	0.0784611	0.553	Down-regulated
GOBP_REGULATION_OF_MITOCHONDRIAL_GENE_EXPRESSION	28	-0.955386	-1.62371	0	0.0926443	0.655	Down-regulated
GOBP_MITOCHONDRIAL_TRANSLATION	128	-0.798396	-1.62178	0	0.0903927	0.672	Down-regulated
GOBP_VESICLE_BUDDING_FROM_MEMBRANE	77	-0.871343	-1.61431	0	0.100757	0.772	Down-regulated
GOBP_OLEFINIC_COMPOUND_METABOLIC_PROCESS	117	-0.839708	-1.61414	0	0.0943838	0.776	Down-regulated
GOBP_RIBOSE_PHOSPHATE_BIOSYNTHETIC_PROCESS	190	-0.744837	-1.61184	0	0.0950496	0.805	Down-regulated
GOBP_RESPONSE_TO_OXYGEN_RADICAL	21	-0.975872	-1.61014	0	0.0876998	0.819	Down-regulated
GOBP_CELL_REDOX_HOMEOSTASIS	36	-0.946175	-1.59626	0	0.114163	0.923	Down-regulated
GOBP_CELLULAR_RESPONSE_TO_XENOBIOTIC_STIMULUS	130	-0.801195	-1.57663	0	0.169331	0.991	Down-regulated
GOBP_REGULATION_OF_SENSORY_PERCEPTION	18	-0.978311	-1.56185	0	0.218682	1	Down-regulated
GOBP_RESPONSE_TO_LITHIUM_ION	17	-0.975792	-1.55175	0	0.24807	1	Down-regulated
GOBP_ATP_SYNTHESIS_COUPLED_ELECTRON_TRANSPORT	92	-0.821667	-1.54779	0	0.262169	1	Down-regulated
GOBP_CELLULAR_RESPONSE_TO_OXYGEN_RADICAL	17	-0.978845	-1.54097	0	0.269251	1	Down-regulated
GOBP_RETINAL_METABOLIC_PROCESS	15	-0.989701	-1.53213	0	0.297058	1	Down-regulated
GOBP_PURINE_CONTAINING_COMPOUND_METABOLIC_PROCESS	451	-0.659327	-1.5315	0	0.293307	1	Down-regulated
GOBP_NADH_REGENERATION	15	-0.978904	-1.50337	0	0.31318	1	Down-regulated
GOBP_RIBOSE_PHOSPHATE_METABOLIC_PROCESS	382	-0.664769	-1.47423	0	0.421754	1	Down-regulated
GOBP_FATTY_ACID_METABOLIC_PROCESS	310	-0.634216	-1.40274	0	0.499405	1	Down-regulated
GOBP_VESICLE_ORGANIZATION	328	-0.626205	-1.40227	0	0.497269	1	Down-regulated
GOBP_GENERATION_OF_PRECURSOR_METABOLITES_AND_ENERGY	422	-0.587874	-1.3519	0	0.514508	1	Down-regulated

### Sheet: Zhang Myeloid GSEA
NAME	SIZE	ES	NES	NOM p-val	FDR q-val	FWER p-val	Direction in infected cell
GOBP_CELLULAR_RESPONSE_TO_BIOTIC_STIMULUS	206	0.931575	1.57952	0	0.00979937	0.007	Up-regulated
GOBP_CELLULAR_RESPONSE_TO_LIPID	445	0.881299	1.56736	0	0.0230206	0.033	Up-regulated
GOBP_POSITIVE_REGULATION_OF_RESPONSE_TO_EXTERNAL_STIMULUS	458	0.877188	1.56539	0	0.0186383	0.04	Up-regulated
GOBP_LEUKOCYTE_MIGRATION	317	0.883578	1.54913	0	0.0495161	0.13	Up-regulated
GOBP_CELLULAR_RESPONSE_TO_MOLECULE_OF_BACTERIAL_ORIGIN	181	0.937976	1.54857	0	0.041855	0.135	Up-regulated
GOBP_TAXIS	406	0.873646	1.54165	0	0.0472268	0.205	Up-regulated
GOBP_RESPONSE_TO_MOLECULE_OF_BACTERIAL_ORIGIN	279	0.888125	1.53521	0	0.0526546	0.284	Up-regulated
GOBP_REGULATION_OF_NUCLEAR_DIVISION	120	0.947199	1.5283	0	0.0656424	0.396	Up-regulated
GOBP_REGULATION_OF_MITOTIC_CELL_CYCLE	433	0.851741	1.52685	0	0.0595084	0.415	Up-regulated
GOBP_GRANULOCYTE_MIGRATION	122	0.925387	1.5255	0	0.0592444	0.437	Up-regulated
GOBP_RESPONSE_TO_BACTERIUM	475	0.864446	1.52196	0	0.0591865	0.508	Up-regulated
GOBP_CELL_CHEMOTAXIS	233	0.892805	1.52134	0	0.0577551	0.517	Up-regulated
GOBP_REGULATION_OF_MITOTIC_NUCLEAR_DIVISION	103	0.954273	1.51779	0	0.0662327	0.575	Up-regulated
GOBP_CYTOKINE_MEDIATED_SIGNALING_PATHWAY	371	0.850868	1.50841	0	0.0989383	0.772	Up-regulated
GOBP_REGULATION_OF_CALCIUM_ION_TRANSPORT	174	0.900586	1.49821	0	0.128365	0.917	Up-regulated
GOBP_G_PROTEIN_COUPLED_RECEPTOR_SIGNALING_PATHWAY	428	0.839992	1.48275	0	0.129577	0.99	Up-regulated
GOBP_SIGNAL_TRANSDUCTION_IN_ABSENCE_OF_LIGAND	53	0.97041	1.45672	0	0.150249	1	Up-regulated
GOBP_REGULATION_OF_EXTRINSIC_APOPTOTIC_SIGNALING_PATHWAY_IN_ABSENCE_OF_LIGAND	35	0.978838	1.42524	0	0.21924	1	Up-regulated
GOBP_RIBONUCLEOPROTEIN_COMPLEX_BIOGENESIS	410	-0.836495	-1.67827	0	0.00119791	0.002	Down-regulated
GOBP_RIBOSOME_BIOGENESIS	274	-0.862683	-1.65302	0	0.00120165	0.004	Down-regulated
GOBP_CYTOPLASMIC_TRANSLATION	148	-0.928147	-1.63348	0	0.00200555	0.01	Down-regulated
GOBP_RIBONUCLEOPROTEIN_COMPLEX_SUBUNIT_ORGANIZATION	191	-0.863964	-1.59137	0	0.0119772	0.077	Down-regulated
GOBP_RRNA_METABOLIC_PROCESS	232	-0.842493	-1.56675	0	0.0298936	0.221	Down-regulated
GOBP_RRNA_PROCESSING	201	-0.846149	-1.56449	0	0.026738	0.233	Down-regulated
GOBP_RIBOSOMAL_LARGE_SUBUNIT_BIOGENESIS	64	-0.952581	-1.52032	0	0.117081	0.746	Down-regulated

### Sheet: Zhang Monocyte GSEA
NAME	SIZE	ES	NES	NOM p-val	FDR q-val	FWER p-val	Direction in infected cell
GOBP_CYTOKINE_MEDIATED_SIGNALING_PATHWAY	371	0.880853	1.64586	0	0.00335721	0.002	Up-regulated
GOBP_RESPONSE_TO_MOLECULE_OF_BACTERIAL_ORIGIN	279	0.908122	1.63302	0	0.00848693	0.01	Up-regulated
GOBP_SECOND_MESSENGER_MEDIATED_SIGNALING	180	0.928034	1.6144	0	0.0282722	0.064	Up-regulated
GOBP_CALCIUM_MEDIATED_SIGNALING	130	0.952459	1.60163	0	0.0530563	0.146	Up-regulated
GOBP_REGULATION_OF_BLOOD_PRESSURE	100	0.942548	1.59876	0	0.0454069	0.17	Up-regulated
GOBP_RESPONSE_TO_VIRUS	324	0.873761	1.59615	0	0.0452194	0.191	Up-regulated
GOBP_RESPONSE_TO_TUMOR_NECROSIS_FACTOR	200	0.900975	1.59203	0	0.0400067	0.239	Up-regulated
GOBP_CELLULAR_RESPONSE_TO_INTERLEUKIN_1	86	0.962125	1.58593	0	0.0563824	0.338	Up-regulated
GOBP_RESPONSE_TO_INTERLEUKIN_1	105	0.955775	1.57688	0	0.0787876	0.519	Up-regulated
GOBP_REGULATION_OF_SYSTEM_PROCESS	316	0.871478	1.57499	0	0.0824841	0.56	Up-regulated
GOBP_POSITIVE_REGULATION_OF_CYTOKINE_PRODUCTION	387	0.855146	1.57406	0	0.0776293	0.585	Up-regulated
GOBP_RELEASE_OF_SEQUESTERED_CALCIUM_ION_INTO_CYTOSOL_BY_ENDOPLASMIC_RETICULUM	23	0.993358	1.57325	0	0.0769563	0.597	Up-regulated
GOBP_CELLULAR_RESPONSE_TO_LIPID	445	0.843508	1.57289	0	0.0749917	0.606	Up-regulated
GOBP_POSITIVE_REGULATION_OF_MAPK_CASCADE	341	0.85848	1.57267	0	0.0724316	0.612	Up-regulated
GOBP_VIRAL_GENE_EXPRESSION	94	0.945761	1.56928	0	0.0759496	0.68	Up-regulated
GOBP_CELLULAR_RESPONSE_TO_MOLECULE_OF_BACTERIAL_ORIGIN	181	0.908071	1.56833	0	0.0763245	0.692	Up-regulated
GOBP_RESPONSE_TO_BACTERIUM	475	0.847242	1.5673	0	0.0774966	0.715	Up-regulated
GOBP_CELLULAR_RESPONSE_TO_TYPE_II_INTERFERON	95	0.936877	1.56395	0	0.0856126	0.771	Up-regulated
GOBP_RESPONSE_TO_ALCOHOL	169	0.917846	1.56141	0	0.0851633	0.807	Up-regulated
GOBP_CELL_ACTIVATION_INVOLVED_IN_IMMUNE_RESPONSE	254	0.868394	1.55569	0	0.0955158	0.903	Up-regulated
GOBP_REGULATION_OF_CALCIUM_MEDIATED_SIGNALING	60	0.969258	1.5532	0	0.104015	0.929	Up-regulated
GOBP_REGULATION_OF_GTPASE_ACTIVITY	297	0.856555	1.5532	0	0.101596	0.929	Up-regulated
GOBP_POSITIVE_REGULATION_OF_CALCIUM_ION_TRANSPORT	87	0.956665	1.55086	0	0.103418	0.952	Up-regulated
GOBP_NEUROINFLAMMATORY_RESPONSE	57	0.966241	1.54889	0	0.106513	0.966	Up-regulated
GOBP_REGULATION_OF_BLOOD_CIRCULATION	133	0.910215	1.54882	0	0.104818	0.966	Up-regulated
GOBP_CALCIUM_ION_TRANSPORT	278	0.859351	1.5482	0	0.10621	0.973	Up-regulated
GOBP_SARCOPLASMIC_RETICULUM_CALCIUM_ION_TRANSPORT	25	0.990793	1.5476	0	0.106946	0.973	Up-regulated
GOBP_POSITIVE_REGULATION_OF_GTPASE_ACTIVITY	215	0.8813	1.54251	0	0.123649	0.99	Up-regulated
GOBP_EXOCRINE_SYSTEM_DEVELOPMENT	29	0.980865	1.53718	0	0.134529	0.998	Up-regulated
GOBP_SYNAPTIC_TRANSMISSION_GLUTAMATERGIC	50	0.9657	1.52176	0	0.159261	1	Up-regulated
GOBP_CD4_POSITIVE_ALPHA_BETA_T_CELL_DIFFERENTIATION	84	0.934282	1.51995	0	0.158358	1	Up-regulated
GOBP_DETECTION_OF_STIMULUS_INVOLVED_IN_SENSORY_PERCEPTION_OF_PAIN	17	0.984774	1.51839	0	0.155485	1	Up-regulated
GOBP_REGULATION_OF_MICROGLIAL_CELL_ACTIVATION	15	0.985648	1.47055	0	0.209582	1	Up-regulated
GOBP_POSITIVE_REGULATION_OF_PROTEIN_LOCALIZATION_TO_CELL_SURFACE	16	0.993847	1.46351	0	0.215342	1	Up-regulated
